# Dual RNA-Seq analysis of SARS-CoV-2 correlates specific human transcriptional response pathways directly to viral expression

**DOI:** 10.1101/2021.02.09.430517

**Authors:** Nathan D Maulding, Spencer Seiler, Alex Pearson, Nick Kreusser, Josh Stuart

## Abstract

The SARS-CoV-2 pandemic has challenged humankind’s ability to quickly determine the cascade of health effects caused by a novel infection. Even with the unprecedented speed at which vaccines were developed and introduced into society, identifying therapeutic interventions and drug targets for patients infected with the virus remains important as new strains of the virus may evolve, or future coronaviruses may emerge, that are resistant to current vaccines. The application of transcriptomic RNA sequencing of infected samples may shed new light on the pathways involved in viral mechanisms and host responses. We describe the application of “dual RNA-seq” analysis to consider both the host and pathogen transcriptomes simultaneously, to investigate for the first time the *co*-regulation of human and SARS-CoV-2 genes. Together with differential expression analysis, we describe the tissue specificity of SARS-CoV-2 expression, an inferred lipopolysaccharide response, and co-regulation of *CXCL’s, SPRR’s, S100’s* with SARS-CoV-2 expression. Lipopolysaccharide response pathways in particular offer promise for future therapeutic research and the prospect of subgrouping patients based on chemokine expression that may help explain the vastly different reactions patients have to infection. Taken together these findings illuminate previously unappreciated SARS-CoV-2 expression signatures, identify new therapeutic considerations, and contribute a pipeline for studying multi-transcriptome systems.
