## Supplementary Table 1 for "Dual RNA-Seq analysis of SARS-CoV-2 correlates specific human transcriptional response pathways directly to viral expression"

### Sheet: Suppl. Table 1
Pathways (gProfiler)	Theme
defense response to virus	Antiviral
negative regulation of viral genome replication	Antiviral
negative regulation of viral process	Antiviral
regulation of viral genome replication	Antiviral
response to virus	Antiviral
viral genome replication	Antiviral
cell migration	Cell migration
cornification	Cornification
cornified envelope	Cornification
Formation of the cornified envelope	Cornification
cellular response to cytokine stimulus	Cytokine
Cytokine Signaling in Immune system	Cytokine
cytokine-mediated signaling pathway	Cytokine
response to cytokine	Cytokine
DTX3L-PARP9-STAT1 complex	DTX3L-PARP9-STAT1 complex
epithelial cell differentiation	Epithelial cell differentiation
immune effector process	Immune
immune response	Immune
Immune System	Immune
immune system process	Immune
innate immune response	Immune
IL-17 signaling pathway	Interleukin Signaling
Signaling by Interleukins	Interleukin Signaling
NF-kappa B signaling pathway	NFKB signaling
positive regulation of cellular process	Regulation processes
positive regulation of nitrogen compound metabolic process	Regulation processes
positive regulation of protein metabolic process	Regulation processes
regulation of cellular protein metabolic process	Regulation processes
regulation of immune system process	Regulation processes
regulation of multi-organism process	Regulation processes
regulation of protein metabolic process	Regulation processes
regulation of response to biotic stimulus	Regulation processes
regulation of response to external stimulus	Regulation processes
Epstein-Barr virus infection	Similar Viral Infections
Influenza A	Similar Viral Infections
Measles	Similar Viral Infections
